# Distinct proteostasis states drive pharmacologic chaperone susceptibility for Cystic Fibrosis Transmembrane Conductance Regulator misfolding mutants

**DOI:** 10.1101/2021.09.09.459524

**Authors:** Eli Fritz McDonald, Carleen Mae P. Sabusap, Minsoo Kim, Lars Plate

## Abstract

Pharmacological chaperones represent a class of therapeutic compounds for treating protein misfolding diseases. One of the most prominent examples is the FDA-approved pharmacological chaperone lumacaftor (VX-809), which has transformed cystic fibrosis (CF) therapy. CF is a fatal disease caused by mutations in the cystic fibrosis transmembrane conductance regulator (CFTR). VX-809 corrects folding of F508del CFTR, the most common patient mutation, yet F508del exhibits only mild VX-809 response. In contrast, rarer mutations P67L and L206W are *hyper-responsive* to VX-809, while G85E is *non-responsive*. Despite the clinical success of VX-809, the mechanistic origin for the distinct susceptibility of mutants remains unclear. Here, we use interactomics to characterize the impact of VX-809 on proteostasis interactions of P67L and L206W and compare these to F508del and G85E. We determine *hyper-responsive* mutations P67L and L206W exhibit decreased interactions with proteasomal, and autophagy degradation machinery compared to F508del and G85E. We then show inhibiting the proteasome attenuates P67L and L206W VX-809 response, and inhibiting the lysosome attenuates F508del VX-809 response. Our data suggests a previously unidentified but required role for protein degradation in VX-809 correction. Furthermore, we present an approach for identifying proteostasis characteristics of mutant-specific therapeutic response to pharmacological chaperones.
