## Supplemental Dataset 2 for "Distinct proteostasis states drive pharmacologic chaperone susceptibility for Cystic Fibrosis Transmembrane Conductance Regulator misfolding mutants"

### Sheet: Sheet1
Gene Symbol	Accession Number	Annotated pathway
DDX3X	O00571	Apoptosis
FAM162A	Q96A26	Apoptosis
EPB41L3	Q9Y2J2	Apoptosis
MFGE8	Q08431	Apoptosis
SIGMAR1	Q99720	Apoptosis
TRADD	Q15628	Apoptosis
GSDMA	Q96QA5	Apoptosis
PDCD2L	Q9BRP1	Apoptosis
PPP1R13L	Q8WUF5	Apoptosis
PNMA2	Q9UL42	Apoptosis
DAP3	P51398	Apoptosis
RTKN	Q9BST9	Apoptosis
UBR4	Q5T4S7	Autophagy
TP53	P04637	Autophagy
PARK7	Q99497	Autophagy
ANXA7	P20073	Autophagy
CALML3	P27482	Autophagy
ATP6V1A	P38606	Autophagy
TP53BP1	Q12888	Autophagy
ATP6V0A2	Q9Y487	Autophagy
CALM3; CALM2; CALM1	P0DP25: P0DP24: P0DP23	Autophagy
CFTR	P13569	CFTR
ATP2B4	P23634	Calcium Signaling
RCN1	Q15293	Calcium Signaling
ATP2A2	P16615	Calcium signaling
ANXA1	P04083	Calcium signaling
ESYT2	A0FGR8	Calcium signaling
ALDH7A1	P49419	Catabolism
BCKDHA	P12694	Catabolism
HMMR	O75330	Catabolism
SRGAP2C	P0DJJ0	Cell Motility
CTNNB1	P35222	Cell adhesion
DSG2	Q14126	Cell adhesion
FLNC	Q14315	Cytoskeleton
MYO1D	O94832	Cytoskeleton
MYO1B	O43795	Cytoskeleton
MYO1C	O00159	Cytoskeleton
MYO1E	Q12965	Cytoskeleton
CTTN	Q14247	Cytoskeleton
MYL6	P60660	Cytoskeleton
MYL9	P24844	Cytoskeleton
MYO5B	Q9ULV0	Cytoskeleton
TUBGCP4	Q9UGJ1	Cytoskeleton
SPECC1	Q5M775	Cytoskeleton
MYO5A	Q9Y4I1	Cytoskeleton
CSRP2	Q16527	Cytoskeleton
ACTBL2	Q562R1	Cytoskeleton
MYH11	P35749	Cytoskeleton
ACTB	P60709	Cytoskeleton
RHOG	P84095	Cytoskeleton
TPM2	P07951	Cytoskeleton
MYH9	P35579	Cytoskeleton
MYH10	P35580	Cytoskeleton
DBN1	Q16643	Cytoskeleton
NCAPD2	Q15021	Cytoskeleton
VTN	P04004	Cytoskeleton
ARPC1A	Q92747	Cytoskeleton
GPHN	Q9NQX3	Cytoskeleton
TUBB4B	P68371	Cytoskeleton
TWF1	Q12792	Cytoskeleton
MPRIP	Q6WCQ1	Cytoskeleton
MYO18A	Q92614	Cytoskeleton
FLII	Q13045	Cytoskeleton
KRT27	Q7Z3Y8	Cytoskeleton
CCDC172	P0C7W6	Cytoskeleton
PLOD2	O00469	Cytoskeleton
CAPZB	P47756	Cytoskeleton
HAUS8	Q9BT25	Cytoskeleton
ACTN1	P12814	Cytoskeleton
FSCN1	Q16658	Cytoskeleton
TUBB6	Q9BUF5	Cytoskeleton
MYH14	Q7Z406	Cytoskeleton
ARPC5L	Q9BPX5	Cytoskeleton
TPM4	P67936	Cytoskeleton
CFL1	P23528	Cytoskeleton
TUBB1	Q9H4B7	Cytoskeleton
ZNF207	O43670	Cytoskeleton
MARCKS	P29966	Cytoskeleton
CLASP1	Q7Z460	Cytoskeleton
INPPL1	O15357	Cytoskeleton
MID1	O15344	Cytoskeleton
TPM3	P06753	Cytoskeleton
MYL6B	P14649	Cytoskeleton
PALLD	Q8WX93	Cytoskeleton
TES	Q9UGI8	Cytoskeleton
MARK1	Q9P0L2	Cytoskeleton
CNN3	Q15417	Cytoskeleton
ANP32E	Q9BTT0	Cytoskeleton
PRUNE; PRUNE1	Q86TP1	Cytoskeleton
COL10A1	Q03692	Cytoskeleton
CORO1A	P31146	Cytoskeleton
SUN2	Q9UH99	Cytoskeleton
TPM1	P09493	Cytoskeleton
DPYSL3	Q14195	Cytoskeleton
TUBA1C	Q9BQE3	Cytoskeleton
TMOD2	Q9NZR1	Cytoskeleton
TMOD3	Q9NYL9	Cytoskeleton
FN1	P02751	Cytoskeleton
CD2AP	Q9Y5K6	Cytoskeleton
CKAP5	Q14008	Cytoskeleton
GSN	P06396	Cytoskeleton
KRT3	P12035	Cytoskeleton
DSTN	P60981	Cytoskeleton
NEFL	P07196	Cytoskeleton
KIF5B	P33176	Cytoskeleton
SVIL	O95425	Cytoskeleton
GTF3C1	Q12789	DNA Binding
TMPO	P42167;P42166	DNA Binding
TAF6L	Q9Y6J9	DNA Binding
HOMEZ	Q8IX15	DNA Binding
DDX1	Q92499	DNA Binding
CERS6	Q6ZMG9	DNA Binding
PCBP1	Q15365	DNA Binding
RAD51D	O75771	DNA repair
PAXIP1	Q6ZW49	DNA repair
C1orf86; FAAP20	Q6NZ36	DNA repair
CDK9	P50750	DNA repair
XRCC1	P18887	DNA repair
XRCC5	P13010	DNA repair
UBE2E2	Q96LR5	DNA repair
MORC2	Q9Y6X9	DNA repair
TAF9	Q16594	DNA repair
PRKDC	P78527	DNA repair
NUDT1	P36639	DNA repair
POLD1	P28340	DNA repair
CBX3; C15orf57; CCDC32	Q13185; Q9BV29	DNA repair
RPA1	P27694	DNA repair
EXO1	Q9UQ84	DNA repair
CARM1	Q86X55	DNA repair
RFC2	P35250	DNA replication/ elongation
ORC4	O43929	DNA replication/ elongation
CACYBP	Q9HB71	DNA replication/ elongation
NAP1L1	P55209	DNA replication/ elongation
RSPRY1	Q96DX4	Degradation
UBR5	O95071	Degradation
CCDC47	Q96A33	Degradation
PM20D2	Q8IYS1	Degradation
RLIM	Q9NVW2	Degradation
MAN1A1	P33908	Degradation
OSTM1	Q86WC4	Differentiation
UBE2C	O00762	Differentiation
CDKN2C	P42773	Differentiation
CDC27	P30260	Differentiation
RAI14	Q9P0K7	Differentiation
AAMP	Q13685	Differentiation
FAM3C; WNT16	Q92520; Q9UBV4	Differentiation
BUB3	O43684	Differentiation
FAM120B	Q96EK7	Differentiation
CBY1	Q9Y3M2	Differentiation
NUDT21	O43809	Differentiation
YEATS4	O95619	Differentiation
NCOA3	Q9Y6Q9	Differentiation
RCC2	Q9P258	Differentiation
CTBP1	Q13363	Differentiation
UBE2L3	P68036	Differentiation
NIPBL	Q6KC79	Differentiation
CEP170	Q5SW79	Differentiation
PARD3	Q8TEW0	Differentiation
PDLIM7	Q9NR12	Differentiation
RRAS2	P62070	Differentiation
GNB1	P62873	Differentiation
DAZAP1	Q96EP5	Differentiation
GNB2	P62879	Differentiation
TUBA4A	P68366	Differentiation
PPP1CB	P62140	Differentiation
DEK	P35659	Differentiation
PPP1CA	P62136	Differentiation
YES1	P07947	Differentiation
SPECC1L	Q69YQ0	Differentiation
SRPR; SRPRA	P08240	ER targeting
GAA	P10253	ER targeting
SORT1	Q99523	Endocytosis
OCIAD1	Q9NX40	Endocytosis
HAX1	O00165	Endocytosis
DPYSL2	Q16555	Endocytosis
RAB5B	P61020	Endocytosis
RAB18	Q9NP72	Endocytosis
SNX2	O60749	Endocytosis
MYO6	Q9UM54	Endocytosis
WASF2	Q9Y6W5	Endocytosis
PDIA3	P30101	Folding
DNAJC12	Q9UKB3	Folding
PPIB	P23284	Folding
DNAJB2	P25686	Folding
FKBP8	Q14318	Folding
HSPA2	P54652	Folding
BAG4	O95429	Folding
CALU	O43852	Folding
DNAJB12	Q9NXW2	Folding
PRDX4	Q13162	Folding
BAG2	O95816	Folding
HSPBP1	Q9NZL4	Folding
MDN1	Q9NU22	Folding
CANX	P27824	Folding
PDCL3	Q9H2J4	Folding
GANAB	Q14697	Folding
PFDN2	Q9UHV9	Folding
BPGM	P07738	Glycolytic process
GHDC	Q8N2G8	Glycosylation
RCC1	P18754	Histone Organization
FAM156B; FAM156A	Q8NDB6	Histone Organization
PXDN	Q92626	Immune
IGLL5	B9A064	Immune
LTF	P02788	Immune
C3	P01024	Immune
S100A8	P05109	Immune
IGHG1	P01857	Immune
C4A; C4B	P0C0L4	Immune
S100A9	P06702	Immune
ALOX12B	O75342	Lipid Metabolism
TECR	Q9NZ01	Lipid Metabolism
NBEAL2	Q6ZNJ1	Localization
SLC9A3R2	Q15599	Membrane Organization
C2CD5; KIAA0528	Q86YS7	Membrane Organization
TMEM33	P57088	Membrane Organization
ARPC2	O15144	Membrane Organization
ARPC4	P59998	Membrane Organization
ESYT1	Q9BSJ8	Membrane Organization
ARPC3	O15145	Membrane Organization
FLOT2	Q14254	Membrane Organization
IQCB1	Q15051	Membrane Organization
KRT18	P05783	Membrane Organization
LIMA1	Q9UHB6	Membrane Organization
PPIL2	Q13356	Membrane Organization
MSN	P26038	Membrane Organization
ITIH2	P19823	Membrane Organization
ARL6IP1	Q15041	Membrane Organization
MMAB	Q96EY8	Metabolism
L3HYPDH	Q96EM0	Metabolism
ACP1	P24666	Metabolism
OAT	P04181	Metabolism
SELT; SELENOT	P62341	Metabolism
GSR	P00390	Metabolism
OSGEPL1	Q9H4B0	Metabolism
PGM1	P36871	Metabolism
ADSL	P30566	Metabolism
DBT	P11182	Metabolism
GPC4	O75487	Metabolism
AKR1B15	C9JRZ8	Metabolism
PRPS1	P60891	Metabolism
ATP1A2	P50993	Metabolism
PGD	P52209	Metabolism
NAT1	P18440; P18440	Metabolism
GNA11	P29992	Metabolism
LOC101060545; RPIA	P49247	Metabolism
CHPF2	Q9P2E5	Metabolism
ISYNA1	Q9NPH2	Metabolism
NUDT11	Q96G61	Metabolism
ALDH1L1	O75891	Metabolism
APOB	P04114	Metabolism
APOE	P02649	Metabolism
PTPLB; HACD2	Q6Y1H2	Metabolism
LCAT	P04180	Metabolism
PYGB	P11216	Metabolism
ASPH	Q12797	Metabolism
VDAC2	P45880	Metabolism
DLAT	P10515	Metabolism
FTH1	P02794	Metabolism
FAM173A	Q9BQD7	Metabolism
SLC25A17	O43808	Metabolism
ADI1	Q9BV57	Metabolism
HSD17B4	P51659	Metabolism
IDH2	P48735	Metabolism
CTPS2	Q9NRF8	Metabolism
ACSL3	O95573	Metabolism
RDH13	Q8NBN7	Metabolism
BHMT2	Q9H2M3	Metabolism
GAPDH	P04406	Metabolism
HMGCS1	Q01581	Metabolism
GSTM3	P21266	Metabolism
PAH	P00439	Metabolism
APMAP	Q9HDC9	Metabolism
GGCX	P38435	Metabolism
DHRS4	Q9BTZ2	Metabolism
G6PD	P11413	Metabolism
PYCRL; PYCR3	Q53H96	Metabolism
SLC25A3	Q00325	Metabolism
MAT1A	Q00266	Metal ion binding
PRPSAP2	O60256	Metal ion binding
PPM1G	O15355	Metal ion binding
ENO2	P09104	Metal ion binding
TPP1	O14773; P49638: Q96AP0	Metal ion binding
THTPA	Q9BU02	Metal ion binding
HDDC2	Q7Z4H3	Metal ion binding
PPP1CC	P36873	Metal ion binding
RGN	Q15493	Metal ion binding
S100PBP	Q96BU1	Metal ion binding
BOLA2B; BOLA2; LOC107984053	Q9H3K6	Mitochondrial function
C21orf33; LOC102724023	P30042	Mitochondrial function
MRPS11	P82912	Mitochondrial function
MRPL37	Q9BZE1	Mitochondrial function
NDUFB1	O75438	Mitochondrial function
ACOT9	Q9Y305	Mitochondrial function
NDUFB6	O95139	Mitochondrial function
ATP5C1	P36542	Mitochondrial function
MRPL11	Q9Y3B7	Mitochondrial function
MRPL12	P52815	Mitochondrial function
MTFR1	Q15390	Mitochondrial function
ATP5A1	P25705	Mitochondrial function
MTCH1	Q9NZJ7	Mitochondrial function
MRPL44	Q9H9J2	Mitochondrial function
NDUFV2	P19404	Mitochondrial function
DLD	P09622	Mitochondrial function
PAM16	Q9Y3D7	Mitochondrial function
EFHD1	Q9BUP0	Mitochondrial function
MRPL23	Q16540	Mitochondrial function
MRPS24	Q96EL2	Mitochondrial function
FAM54A; MTFR2	Q6P444	Mitochondrial function
MRPL4	Q9BYD3	Mitochondrial function
DNAJA3	Q96EY1	Mitochondrial function
ATP5F1	P24539	Mitochondrial function
ATP5J2	P56134	Mitochondrial function
ACAD9	Q9H845	Mitochondrial function
GARS	P41250	Mitochondrial function
SLC25A6	P12236	Mitochondrial function
NDUFAF3	Q9BU61	Mitochondrial function
NDUFA9	Q16795	Mitochondrial function
LONP1	P36776	Mitochondrial function
ATP5L	O75964	Mitochondrial function
VDAC3	Q9Y277	Mitochondrial function
C19orf70	Q5XKP0	Mitochondrial function
TIMM23	O14925	Mitochondrial function
DHRS2	Q13268	Mitochondrial function
GADD45GIP1	Q8TAE8	Mitochondrial function
AASS	Q9UDR5	Mitochondrial function
HTRA2	O43464	Mitochondrial function
MRPL54	Q6P161	Mitochondrial function
CHCHD1	Q96BP2	Mitochondrial function
GMPPA	Q96IJ6	N-glycosylation
DPM1	O60762	N-glycosylation
KPNA2	P52292	Nuclear import / export
NUP107	P57740	Nuclear import / export
NUP54	Q7Z3B4	Nuclear import / export
LMNB2	Q03252	Nuclear import / export
IPO4	Q8TEX9	Nuclear import / export
CSE1L	P55060	Nuclear import / export
RANBP1	P43487	Nuclear import / export
IPO7	O95373	Nuclear import / export
NUP210	Q8TEM1	Nuclear import / export
IPO9	Q96P70	Nuclear import / export
NUP153	P49790	Nuclear import / export
IPO8	O15397	Nuclear import / export
XPO1	O14980	Nuclear import / export
LMNB1	P20700	Nuclear import / export
KPNB1	Q14974	Nuclear import / export
TSPYL1	Q9H0U9	Nuclear import / export
NUP160	Q12769	Nuclear import / export
HMOX1	P09601	Oxidative Stress Response
PRDX6	P30041	Oxidative Stress Response
DDI2; RSC1A1	Q92681; Q92681	Proteasomal
CUL3	Q13618	Proteasomal
IRF2BPL	Q9H1B7	Proteasomal
OTUB1	Q96FW1	Proteasomal
PSME3	P61289	Proteasomal
FBXO31	Q5XUX0	Proteasomal
PSMD12	O00232	Proteasomal
UBE2J1	Q9Y385	Proteasomal
DERL1	Q9BUN8	Proteasomal
PSMA5	P28066	Proteasomal
PSMC4	P43686	Proteasomal
VCP	P55072	Proteasomal
PSMA7	O14818	Proteasomal
PSMA1	P25786	Proteasomal
PSMD8	P48556	Proteasomal
PSMD7	P51665	Proteasomal
PSMC3	P17980	Proteasomal
CRBN	Q96SW2	Proteasomal
RNF7	Q9UBF6	Proteasomal
HUWE1	Q7Z6Z7	Proteasomal
RBBP6	Q7Z6E9	Proteasomal
DERL2	Q9GZP9	Proteasomal
ITCH	Q96J02	Proteasomal
AUP1	Q9Y679	Proteasomal
UBXN1	Q04323	Proteasomal
PSMD10	O75832	Proteasomal
KCTD5	Q9NXV2	Proteasomal
BIRC2	Q13490	Proteasomal
USP7	Q93009	Proteasomal/deubiquitination
SRSF7	Q16629	RNA binding
RALY	Q9UKM9	RNA binding
NPM1	P06748	RNA binding
NOP56	O00567	RNA binding
SERBP1	Q8NC51	RNA binding
PES1	O00541	RNA binding
SART1	O43290	RNA binding
CCAR2; KIAA1967	Q8N163	RNA binding
CPSF2	Q9P2I0	RNA binding
MATR3	P43243	RNA binding
GAR1	Q9NY12	RNA binding
NKAP	Q8N5F7	RNA binding
NONO	Q15233	RNA binding
LSM14A	Q8ND56	RNA binding
TPD52L2	O43399	RNA binding
GLO1	Q04760	RNA binding
LUC7L3	O95232	RNA binding
GRB2	P62993	RNA binding
SKIV2L2	P42285	RNA binding
TIAL1	Q01085	RNA binding
YTHDF3	Q7Z739	RNA binding
RP9	Q8TA86	RNA processing
OSGEP	Q9NPF4	RNA processing
DGCR14; ESS2	Q96DF8	RNA processing
SNRPB	P14678	RNA processing
RNH1	P13489	RNA processing
EFTUD2	Q15029	RNA processing
SNRPC	P09234	RNA processing
KHSRP	Q92945	RNA processing
PABPC1	P11940	RNA processing
ALYREF	Q86V81	RNA processing
U2AF2	P26368	RNA processing
CD2BP2	O95400	RNA processing
SCNM1; TNFAIP8L2-SCNM1	Q9BWG6	RNA processing
RAE1	P78406	RNA processing
DDX26B; INTS6L	Q5JSJ4	RNA processing
FIP1L1	Q6UN15	RNA processing
BYSL	Q13895	RNA processing
RAVER1	Q8IY67	RNA processing
UBL5	Q9BZL1	RNA processing
FAM207A	Q9NSI2	RNA processing
SRSF5	Q13243	RNA processing
SREK1IP1	Q8N9Q2	RNA processing
PRRC2A	P48634	RNA processing
PCBP2	Q15366	RNA processing
POP4	O95707;P0DMW2	RNA processing
HNRNPH2	P55795	RNA processing
WDR12	Q9GZL7	RNA processing
LSM4	Q9Y4Z0	RNA processing
PRPF8	Q6P2Q9	RNA processing
IMP4	Q8TCT7: Q96G21	RNA processing
RBM22	Q9NW64	RNA processing
SNW1	Q13573	RNA processing
HNRNPUL1	Q9BUJ2	RNA processing
INTS6	Q9UL03	RNA processing
HNRNPA1	P09651	RNA processing
HNRNPA0	Q13151	RNA processing
LRPPRC	P42704	RNA processing
TFIP11	Q9UBB9	RNA processing
SRRM1	Q8IYB3	RNA processing
SF3B2	Q13435	RNA processing/ RNA silencing
SFPQ	P23246	RNA-binding
SON	P18583	RNA-binding
SRSF3	P84103	RNA-binding
GRSF1	Q12849	RNA-binding
DDX20	Q9UHI6	RNA-binding
LSM12; LSM12P1	Q3MHD2	RNA-binding
THOC3	Q96J01	RNA-binding
SYNCRIP	O60506	RNA-binding
LUC7L2	Q9Y383	RNA-binding
HEATR1	Q9H583	RNA-binding
SRSF6	Q13247	RNA-binding
AKAP8	O43823	RNA-binding
IARS	P41252	RNA-binding
ACIN1	Q9UKV3	RNA-binding
SRSF9	Q13242	RNA-binding
CTU1	Q7Z7A3	RNA-binding
HNRNPF	P52597	RNA-binding
LRRC47	Q8N1G4	RNA-binding
HPRT1	P00492	RNA-binding
SRRM2	Q9UQ35	RNA-binding
ILF2	Q12905	RNA-binding
ARL6IP4	Q66PJ3	RNA-binding
MAGOH	P61326	RNA-binding
FUBP3	Q96I24	RNA-binding
PUF60	Q9UHX1	RNA-binding
CSDE1	O75534	RNA-binding
PRPF6	O94906	RNA-binding
RBM39	Q14498	RNA-binding
SARNP	P82979	RNA-binding
LARP4B	Q92615	RNA-binding
HNRNPA3	P51991	RNA-binding
LUC7L	Q9NQ29	RNA-binding
HNRNPH1	P31943	RNA-binding
PTCD1	O75127	RNA-binding
TXN	P10599	RNA-binding
GRWD1	Q9BQ67	RNA-binding
THRAP3	Q9Y2W1	RNA-binding
G3BP2	Q9UN86	RNA-binding
NUDT16L1	Q9BRJ7	RNA-binding
XRN1	Q8IZH2	RNA-binding
GIGYF2	Q6Y7W6	RNA-binding
DIMT1	Q9UNQ2	RNA-binding
FAM133B	Q5BKY9	RNA-binding
ZC3H14	Q6PJT7	RNA-binding
RBM14; RBM14-RBM4	Q96PK6	RNA-binding
CPSF6	Q16630	RNA-binding
NUFIP2	Q7Z417	RNA-binding
CAND2	O75155	Signaling
DAAM1	Q9Y4D1	Signaling
RALB	P11234	Signaling
THBS1	P07996	Signaling
PPP2R2A	P63151	Signaling
MYCBP2	O75592	Signaling
LRRC14	Q15048	Signaling
IRS4	O14654	Signaling
PRDX1	Q06830	Signaling
PKLR	P30613	Signaling
TTI1	O43156	Signaling
PRMT1	Q99873	Signaling
PPP2R2D	Q66LE6	Signaling
PACSIN3	Q9UKS6	Signaling
PIK3R1	P27986	Signaling
PDE7A	Q13946	Signaling
CUL5	Q93034	Signaling
ILK	Q13418	Signaling
LRRC40	Q9H9A6	Signaling
AMOT	Q4VCS5	Signaling
GNAI2	P04899	Signaling
PRRC1	Q96M27	Signaling
PPP2CA	P67775	Signaling
LGMN	Q99538	Signaling
PPP2CB	P62714	Signaling
LAMTOR1	Q6IAA8	Signaling
APOA1	P02647	Signaling
DOCK7	Q96N67	Signaling
MAP3K3	Q99759	Signaling
YWHAB	P31946	Signaling
F13A1	P00488	Signaling
ARL2	P36404	Signaling
IQSEC3	Q9UPP2	Signaling
GNG12	Q9UBI6	Signaling
FBLN1		Signaling
PGRMC1	O00264	Signaling
CAT	P04040; Q6IB77	Signaling
PPP2R1A	P30153	Signaling
MAPK1	P28482	Signaling
DUSP9	Q99956	Signaling
PPP1R12A	O14974	Signaling
CCDC50	Q8IVM0	Signaling
TAB1	Q15750	Signaling
ARHGEF12	Q9NZN5	Signaling
LEMD2	Q8NC56	Signaling
UACA	Q9BZF9	Signaling
PIP5K1A	Q99755	Signaling
PAWR	Q96IZ0	Signaling
CCDC88A	Q3V6T2	Signaling
PLCG2	P16885	Signaling
GPD1L	Q8N335	Signaling
PAG1	Q9NWQ8	Signaling
IGHV1OR15-1; IGHV1-2	P23083	Signaling
IKBKG	Q9Y6K9	Signaling
PPP3CA	Q08209	Signaling
GNAS	P63092;Q5JWF2	Signaling
PLCG1	P19174	Signaling
RP2	O75695	Trafficking
ARF1	P84077	Trafficking
ACTR3B	Q9P1U1	Trafficking
ZW10	O43264	Trafficking
STX18	Q9P2W9	Trafficking
F10	P00742	Trafficking
ARCN1	P48444	Trafficking
RAB14	P61106	Trafficking
UNC50	Q53HI1	Trafficking
YIPF5	Q969M3	Trafficking
RAB5C	P51148	Trafficking
RAB7L1; RAB29	O14966	Trafficking
ACBD3	Q9H3P7	Trafficking
SEC23B	Q15437	Trafficking
ACTR2	P61160	Trafficking
FLOT1	O75955: P41440	Trafficking
CAPZA1	P52907	Trafficking
SNAP23	O00161	Trafficking
ACTN4	O43707	Trafficking
SEC16A	O15027	Trafficking
PDCD6	O75340	Trafficking
STOM	P27105	Trafficking
SPTBN1	Q01082	Trafficking
TMED9	Q9BVK6	Trafficking
CTSZ	Q9UBR2	Trafficking
EXOC4	Q96A65	Trafficking
SPAG9	O60271	Trafficking
EXOC7	Q9UPT5	Trafficking
CAPZA2	P47755	Trafficking
TMEM115	Q12893	Trafficking
CLINT1	Q14677	Trafficking
SCAMP2	O15127	Trafficking
CPNE1	Q99829	Trafficking
SMARCC2	Q8TAQ2	Transcription
UBTF	P17480	Transcription
BTAF1	O14981	Transcription
CRTC3	Q6UUV7	Transcription
TAF5L	O75529	Transcription
BCL7A	Q4VC05	Transcription
FAM58A; CCNQ	Q8N1B3	Transcription
TCF12	Q99081	Transcription
CNBP	P62633	Transcription
TRIM28	Q13263	Transcription
MLLT1	Q03111	Transcription
TNRC6B	Q9UPQ9	Transcription
SCAND1	P57086	Transcription
MMS19	Q96T76	Transcription
POLR2E	P19388	Transcription
TAF10	Q12962	Transcription
MED17	Q9NVC6	Transcription
TOP2A	P11388	Transcription
YAP1	P46937	Transcription
SATB2	Q9UPW6	Transcription
TCF7	P36402	Transcription
PHF10	Q8WUB8	Transcription
SUPT7L	O94864	Transcription
RNF20	Q5VTR2	Transcription
FOXK1	P85037	Transcription
EEF1A1	P68104	Translation
RPL29	P47914	Translation
MRPL53	Q96EL3	Translation
ZNF706	Q9Y5V0	Translation
RRBP1	Q9P2E9	Translation
GEMIN5	Q8TEQ6	Translation
EIF3CL	B5ME19	Translation
EEF1G	P26641	Translation
WARS	P23381	Translation
MRPS34	P82930	Translation
RPL27	P61353	Translation
RPS8	P62241	Translation
RPL27A	P46776	Translation
FTSJ1	Q9UET6	Translation
EIF4E	P06730	Translation
RPL3	P39023	Translation
RPL18A	Q02543	Translation
GSPT1	P15170	Translation
RPL9	P32969	Translation
RPL11	P62913	Translation
EIF3I	Q13347	Translation
RPL7A	P62424	Translation
RPS4X	P62701	Translation
PTCD3	Q96EY7	Translation
RPLP0	P05388	Translation
EIF3M	Q7L2H7	Translation
RPL10	P27635	Translation
EIF3C	Q99613	Translation
EMC4	Q5J8M3	Translocation
EMC6	Q9BV81	Translocation
SRP54	P61011	Translocation
EMD	P50402	Translocation
SSR4	P51571	Translocation
SEC61A1	P61619	Translocation
LRRFIP2	Q9Y608	Uncharacterized
ATAD3A	Q9NVI7	Uncharacterized
TF	P02787	Uncharacterized
TAGLN2	P37802	Uncharacterized
C9orf16	Q9BUW7	Uncharacterized
LMO7	Q8WWI1	Uncharacterized
C2orf16	Q68DN1	Uncharacterized
ECD	O95905	Uncharacterized
ZC3HAV1L	Q96H79	Uncharacterized
C16orf13; METTL26	Q96S19	Uncharacterized
SAAL1	Q96ER3	Uncharacterized
KIAA1524; CIP2A	Q8TCG1	Uncharacterized
AMMECR1L	Q6DCA0	Uncharacterized
CS	O75390	Uncharacterized
TM9SF2	Q99805	Uncharacterized
F5	P12259	Uncharacterized
YTHDF2	Q9Y5A9	Uncharacterized
PHB	P35232	Uncharacterized
C2orf47; MAIP1	Q8WWC4	Uncharacterized
TTC27	Q6P3X3	Uncharacterized / Unclear
STOML2	Q9UJZ1	Uncharacterized / Unclear
CDC42BPA	Q5VT25	cytoskeleton
PRDX3	P30048	metabolism
INPP5K	Q9BT40	post translational modification
DCAF5	Q96JK2	post translational modification
CDK17	Q00537	post translational modification
KLHL26	Q53HC5	post translational modification
CUL2	Q13617	post translational modification
PPM1F	P49593	post translational modification
GALNT2	Q10471	post translational modification
USP54	Q70EL1	post translational modification
PPP2R2C	Q9Y2T4	post translational modification
CHEK1	O14757	post translational modification
XPNPEP3	Q9NQH7	post translational modification
TCEB1; ELOC	Q15369	post translational modification
C6orf47	O95873	uncharacterized
