## Supplemental Dataset 3 for "Distinct proteostasis states drive pharmacologic chaperone susceptibility for Cystic Fibrosis Transmembrane Conductance Regulator misfolding mutants"

### Sheet: Sheet1
prot	WT DMSO	WT VX809	F508del DMSO	F508del VX809	P67L DMSO	P67L VX809	L206W DMSO	L206W VX809	G85E DMSO	G85E VX809	pathway
ATP6V1A	0	-0.334737	0.751109	0.528675	1.44195	0.629815	0.831136	-0.0263708	1.64556	1.46782	Autophagy
ANXA7	0	-0.02892	2.12604	2.13662	1.29711	0.268445	0.703181	0.375502	1.55108	1.44808	Autophagy
CALM3; CALM2; CALM1	0	0.199861	1.76298	1.61631	2.0767	1.12201	1.60023	0.54771	1.40493	1.60904	Autophagy
UBR4	0	-0.238946	1.23147	1.24331	1.3584	0.637719	0.74039	-0.152552	1.29928	1.28403	Autophagy
PARK7	0	-0.156273	1.07588	0.623578	1.12181	0.966402	0.988707	0.465943	1.75638	1.69725	Autophagy
TP53	0	-0.398817	1.88981	1.19128	2.05553	0.974956	0.38517	-0.410133	1.43376	1.57825	Autophagy
UBR5	0	-0.151825	1.32399	1.05237	1.31514	0.828399	0.814882	0.175874	1.75968	1.61986	Degradation
CCDC47	0	0.151207	1.47945	1.18476	1.34083	0.851966	0.719432	0.43576	1.66539	1.68651	Degradation
PM20D2	0	0.0406844	1.12206	1.25123	1.44511	0.549354	1.06187	0.088409	1.27181	1.4239	Degradation
RLIM	0	-0.199308	1.71453	1.0337	1.62981	1.01877	1.37796	0.534447	1.61879	1.52753	Degradation
OCIAD1	0	0.0862463	1.39572	1.36844	1.60288	0.889641	1.13546	0.731163	1.31598	1.36156	Endocytosis
RAB18	0	-0.213718	1.0836	0.684084	1.23096	0.675107	0.949551	0.589211	1.43086	1.38852	Endocytosis
MYO6	0	0.477839	1.53842	0.823551	1.86639	1.00145	1.96086	0.9576	1.2306	1.10737	Endocytosis
HAX1	0	-0.203275	0.596152	0.501327	0.510442	0.0872876	0.500799	0.0598652	0.963767	0.885566	Endocytosis
PDIA3	0	-0.240199	1.19786	0.799158	1.40478	1.11112	1.08947	0.217186	1.66403	1.45943	Folding
DNAJB2	0	-0.205171	1.09049	0.637531	1.41834	0.972944	0.629617	0.108442	1.71217	1.44378	Folding
PPIB	0	-0.208787	1.53095	1.15576	1.38325	0.880993	1.1442	0.570937	1.5948	1.63912	Folding
CANX	0	-0.155235	1.3386	1.15579	1.61334	0.98147	1.35915	0.668946	1.58779	1.75993	Folding
CALU	0	-0.269454	1.32195	0.828978	1.03959	0.892008	0.681947	0.311898	1.55461	1.56941	Folding
PRDX4	0	-0.244847	1.35747	0.69459	1.7598	1.10716	0.496455	-0.322643	1.51506	1.20565	Folding
HSPBP1	0	-0.0673646	1.64173	1.19952	1.57586	1.00406	0.987496	0.339044	1.7005	1.32912	Folding
DNAJB12	0	-0.474075	0.977439	0.892026	0.954225	0.428401	0.742204	0.145864	1.1089	1.12305	Folding
MDN1	0	0.186367	1.60148	1.2985	1.50963	0.96663	0.895234	0.168338	1.4534	1.37228	Folding
BAG2	0	-0.459482	1.51873	1.25304	1.57294	1.21199	1.42555	0.683331	1.74799	1.6312	Folding
FLOT2	0	0.320673	1.4049	1.04573	1.76253	1.23582	1.17342	0.835495	1.26714	1.54735	Membrane Organization
PPIL2	0	-0.0588513	1.65771	1.27607	1.9972	1.60243	0.611339	-0.132243	1.80211	1.73782	Membrane Organization
TMEM33	0	-0.489255	1.18197	0.898524	1.12717	1.01804	0.999041	0.365675	1.53414	1.35657	Membrane Organization
KRT18	0	-0.605791	0.837363	0.480436	0.814601	0.365207	1.06502	0.691831	1.12693	0.975466	Membrane Organization
LIMA1	0	0.395796	1.46228	1.08194	1.51641	0.461945	1.28267	0.879992	0.824638	1.3596	Membrane Organization
ARPC4	0	0.215486	1.7434	1.54851	1.90188	0.953061	1.15045	0.595393	1.51412	1.48456	Membrane Organization
SLC9A3R2	0	-0.204689	1.35441	1.17435	1.32152	0.6381	1.61785	0.617539	1.29503	1.11928	Membrane Organization
ARPC3	0	-0.223073	1.33107	1.13932	1.46421	0.732828	1.36416	0.83872	1.27837	1.23413	Membrane Organization
PSMC4	0	-0.345598	0.730952	0.695558	1.08448	0.391341	0.942793	0.0894002	1.40905	1.248	Proteasomal
PSME3	0	-0.0131008	1.46679	1.37152	1.46569	0.885835	1.23129	1.00028	1.28213	1.38863	Proteasomal
PSMC3	0	-0.463626	1.26921	0.937765	1.19431	0.366818	0.870427	0.189152	1.38588	1.21344	Proteasomal
AUP1	0	-0.232454	1.34026	1.04724	1.19484	0.650876	0.720194	0.0734585	1.45102	1.27406	Proteasomal
FBXO31	0	-0.664642	1.12939	0.90004	1.32596	0.803987	1.08264	0.0965059	2.28491	1.99399	Proteasomal
UBXN1	0	-0.125076	1.16237	0.892534	1.17026	0.553208	1.07943	0.502266	0.99709	0.756772	Proteasomal
VCP	0	-0.214196	1.08344	0.629149	1.19873	0.717985	1.14154	0.542843	1.25087	1.25298	Proteasomal
PSMA5	0	-0.537192	1.2948	1.08633	1.57554	0.936255	0.888202	0.51257	1.60364	1.43271	Proteasomal
PSMD7	0	-0.153103	1.29737	1.1638	1.27597	0.812278	1.42276	0.854779	0.709884	0.997214	Proteasomal
HUWE1	0	0.272165	1.47958	1.69281	1.68762	0.904469	1.10643	0.342056	1.98585	1.45379	Proteasomal
DERL1	0	-0.503287	1.42124	1.02184	1.35291	1.04922	0.771269	-0.0022223	1.86787	1.68574	Proteasomal
PSMA1	0	-0.295085	1.43671	1.20538	1.53789	0.846928	1.24003	0.340202	1.27586	1.40024	Proteasomal
PSMA7	0	-0.139295	1.3749	1.19267	1.65076	0.688012	0.94491	0.358575	1.44098	1.47706	Proteasomal
SNAP23	0	0.421311	1.39719	1.13851	1.5012	0.812511	1.53291	1.11164	1.14301	1.32433	Trafficking
CAPZA1	0	-0.0410733	1.043	0.970342	1.34869	0.704483	0.808865	0.400246	1.41901	1.4221	Trafficking
STX18	0	-0.00971776	1.49079	1.29313	0.83119	0.0587992	0.526465	0.585646	1.08623	0.866378	Trafficking
SPTBN1	0	-0.155836	1.39437	1.08216	1.62737	0.501773	0.70836	0.189449	1.26767	1.12386	Trafficking
ACTR2	0	0.246413	1.3971	0.872741	1.50354	0.978328	1.11706	0.0577494	1.59937	1.43081	Trafficking
STOM	0	-0.168338	1.23612	1.30464	0.930168	0.172145	0.416755	0.187923	1.28772	1.32503	Trafficking
FLOT1	0	-0.197398	1.55559	0.985766	1.38461	0.878161	0.927096	-0.160143	0.899432	1.0579	Trafficking
RAB5C	0	-0.10165	1.0908	1.06686	1.37023	0.720329	0.653715	0.239033	1.32931	1.20199	Trafficking
TMEM115	0	-1.11264	0.708691	0.400433	1.05611	1.05963	0.897381	0.414736	1.65669	1.65472	Trafficking
EXOC4	0	0.18622	0.940348	1.44525	0.724213	0.646687	0.634049	0.277337	1.07177	1.16036	Trafficking
RAB14	0	-0.124927	1.37555	1.28549	1.37938	0.646034	0.919234	0.249597	1.49242	1.54242	Trafficking
SCAMP2	0	-0.149485	1.10087	1.33541	1.72873	0.557511	1.24423	0.484198	1.77251	1.61789	Trafficking
SEC16A	0	0.13703	1.33737	0.912918	1.15734	0.679317	0.772627	0.287867	1.75282	1.52607	Trafficking
ARCN1	0	-0.0196238	1.5353	1.08779	1.76141	0.900817	0.709928	0.0573986	1.61533	1.49075	Trafficking
ACTN4	0	0.1379	0.914342	1.55672	1.34126	0.441402	1.39607	0.889425	0.811297	1.03325	Trafficking
ZNF706	0	0.321477	1.79123	2.15456	1.56945	0.582091	1.32195	1.04733	1.53629	1.20277	Translation
EEF1A1	0	-0.122384	1.24524	0.842858	1.38853	1.28601	0.841833	0.0111057	1.76759	1.62184	Translation
GEMIN5	0	-0.193431	1.45395	1.24438	1.48865	0.789565	0.880839	0.178519	1.56185	1.40438	Translation
EEF1G	0	-0.112745	1.32386	1.10937	1.39231	0.95352	1.09137	0.363122	1.21185	1.28279	Translation
RPL27	0	-0.323967	1.38654	0.552049	1.08649	0.675057	0.835022	-0.0115654	1.77659	1.87032	Translation
RPL11	0	0.289604	1.55172	0.941916	1.40006	0.819318	1.10278	0.0584876	1.62756	1.84175	Translation
RPL3	0	0.376716	1.56866	1.16331	1.83597	0.793204	1.04575	0.181078	1.22739	1.29872	Translation
EIF3I	0	-0.0158663	1.48608	1.36927	1.57139	0.927576	0.755235	0.161915	1.38987	1.38914	Translation
RPL7A	0	0.138912	1.38639	0.601999	1.49885	0.845424	0.871737	-0.0396575	1.72578	1.93049	Translation
RPL27A	0	-0.108443	1.23542	0.94855	1.02285	0.498816	1.3035	0.46723	1.45365	1.4184	Translation
EIF3M	0	-0.214638	1.60633	1.41901	1.74565	1.26752	1.42598	0.133258	1.36294	1.41231	Translation
RPS4X	0	0.263241	1.5315	0.978503	1.3602	0.928306	0.635703	0.134698	1.49255	1.48414	Translation
RPS8	0	0.255944	1.57318	1.04045	1.82221	0.933249	1.08002	0.208043	1.58013	1.61218	Translation
RPL9	0	0.255044	1.33509	1.01836	1.81025	1.08167	1.31636	0.0781693	1.68562	1.85229	Translation
RPLP0	0	-0.248702	1.5739	0.939051	1.50197	1.01573	0.783882	0.0818769	1.55025	1.70492	Translation
RRBP1	0	-0.223783	1.60724	1.18618	1.5424	0.584129	0.781808	0.0467938	1.36153	1.46681	Translation
RPL18A	0	-0.420084	1.10832	0.348667	1.13861	0.680256	0.7806	-0.54573	1.36182	1.50768	Translation
MRPS34	0	-0.26335	1.25511	0.766655	1.16622	0.505566	0.784749	0.161085	1.20081	0.984479	Translation
EMD	0	-0.147103	0.967154	0.71863	1.21193	0.470821	0.888656	0.29832	1.33842	1.23192	Translocation
SSR4	0	0.0914127	1.86058	1.47301	1.8891	0.928028	1.13542	0.0637038	1.57078	1.5401	Translocation
SRP54	0	-0.0855307	0.962962	1.11637	1.16906	0.281227	0.877583	0.898031	0.805785	0.908895	Translocation
SEC61A1	0	-0.517292	0.700906	0.452052	0.889017	0.360265	0.702982	0.0491877	1.65548	1.44857	Translocation
