## Supplemental Dataset 4 for "Distinct proteostasis states drive pharmacologic chaperone susceptibility for Cystic Fibrosis Transmembrane Conductance Regulator misfolding mutants"

### Sheet: Proteasomal Degradation
prot	WT DMSO	WT VX809	F508del DMSO	F508del VX809	P67L DMSO	P67L VX809	L206W DMSO	L206W VX809	G85E DMSO	G85E VX809	pathway
PSMC4	0	-0.3456	0.730952	0.695558	1.08448	0.391341	0.942793	0.0894	1.40905	1.248	Proteasomal
PSME3	0	-0.0131	1.46679	1.37152	1.46569	0.885835	1.23129	1.00028	1.28213	1.38863	Proteasomal
PSMC3	0	-0.46363	1.26921	0.937765	1.19431	0.366818	0.870427	0.189152	1.38588	1.21344	Proteasomal
AUP1	0	-0.23245	1.34026	1.04723	1.19484	0.650876	0.720194	0.073459	1.45101	1.27406	Proteasomal
FBXO31	0	-0.66464	1.12939	0.90004	1.32596	0.803987	1.08265	0.096506	2.28491	1.99398	Proteasomal
UBXN1	0	-0.12508	1.16237	0.892534	1.17026	0.553208	1.07943	0.502266	0.99709	0.756772	Proteasomal
VCP	0	-0.2142	1.08344	0.629149	1.19873	0.717985	1.14154	0.542843	1.25087	1.25298	Proteasomal
PSMA5	0	-0.53719	1.2948	1.08633	1.57554	0.936255	0.888202	0.51257	1.60364	1.43271	Proteasomal
PSMD7	0	-0.1531	1.29737	1.1638	1.27597	0.812278	1.42275	0.854779	0.709884	0.997214	Proteasomal
HUWE1	0	0.272165	1.47958	1.69281	1.68762	0.904469	1.10643	0.342056	1.98585	1.45379	Proteasomal
DERL1	0	-0.50329	1.42124	1.02184	1.35291	1.04923	0.771269	-0.00222	1.86787	1.68574	Proteasomal
PSMA1	0	-0.29508	1.43671	1.20538	1.53789	0.846928	1.24003	0.340202	1.27586	1.40024	Proteasomal
PSMA7	0	-0.13929	1.3749	1.19267	1.65076	0.688012	0.94491	0.358575	1.44098	1.47706	Proteasomal

### Sheet: Autophagy
prot	WT DMSO	WT VX809	F508del DMSO	F508del VX809	P67L DMSO	P67L VX809	L206W DMSO	L206W VX809	G85E DMSO	G85E VX809	pathway
ATP6V1A	0	-0.33474	0.751109	0.528675	1.44195	0.629815	0.831136	-0.02637	1.64556	1.46782	Autophagy
ANXA7	0	-0.02892	2.12604	2.13662	1.29712	0.268445	0.703181	0.375502	1.55108	1.44808	Autophagy
CALM3; CALM2; CALM1	0	0.199861	1.76298	1.61631	2.0767	1.12201	1.60023	0.54771	1.40493	1.60904	Autophagy
UBR4	0	-0.23895	1.23147	1.24331	1.3584	0.637719	0.74039	-0.15255	1.29928	1.28403	Autophagy
PARK7	0	-0.15627	1.07588	0.623578	1.12181	0.966402	0.988707	0.465943	1.75638	1.69725	Autophagy
TP53	0	-0.39882	1.88981	1.19128	2.05553	0.974956	0.38517	-0.41013	1.43376	1.57825	Autophagy

### Sheet: Trafficking
prot	WT DMSO	WT VX809	F508del DMSO	F508del VX809	P67L DMSO	P67L VX809	L206W DMSO	L206W VX809	G85E DMSO	G85E VX809	pathway
SNAP23	0	0.421311	1.39719	1.13851	1.5012	0.812511	1.53291	1.11164	1.14301	1.32433	Trafficking
CAPZA1	0	-0.0410733	1.043	0.970342	1.34869	0.704483	0.808865	0.400246	1.41901	1.4221	Trafficking
STX18	0	-0.00971776	1.49079	1.29313	0.83119	0.0587992	0.526465	0.585646	1.08623	0.866378	Trafficking
SPTBN1	0	-0.155836	1.39437	1.08216	1.62737	0.501773	0.70836	0.189449	1.26767	1.12386	Trafficking
ACTR2	0	0.246413	1.3971	0.872741	1.50354	0.978328	1.11706	0.0577494	1.59937	1.43081	Trafficking
STOM	0	-0.168338	1.23612	1.30464	0.930168	0.172145	0.416755	0.187923	1.28772	1.32503	Trafficking
FLOT1	0	-0.197398	1.55559	0.985766	1.38461	0.878161	0.927096	-0.160143	0.899432	1.0579	Trafficking
RAB5C	0	-0.10165	1.0908	1.06686	1.37023	0.720329	0.653715	0.239033	1.32931	1.20199	Trafficking
TMEM115	0	-1.11264	0.708691	0.400433	1.05611	1.05963	0.897381	0.414736	1.65669	1.65472	Trafficking
EXOC4	0	0.18622	0.940348	1.44525	0.724213	0.646687	0.634049	0.277337	1.07177	1.16036	Trafficking
RAB14	0	-0.124927	1.37555	1.28549	1.37938	0.646034	0.919234	0.249597	1.49242	1.54242	Trafficking
SCAMP2	0	-0.149485	1.10087	1.33541	1.72873	0.557511	1.24423	0.484198	1.77251	1.61789	Trafficking
SEC16A	0	0.13703	1.33737	0.912918	1.15734	0.679317	0.772627	0.287867	1.75282	1.52607	Trafficking
ARCN1	0	-0.0196238	1.5353	1.08779	1.76141	0.900817	0.709928	0.0573986	1.61533	1.49075	Trafficking
ACTN4	0	0.1379	0.914342	1.55672	1.34126	0.441402	1.39607	0.889425	0.811297	1.03325	Trafficking

### Sheet: Endocytosis
prot	WT DMSO	WT VX809	F508del DMSO	F508del VX809	P67L DMSO	P67L VX809	L206W DMSO	L206W VX809	G85E DMSO	G85E VX809	pathway
OCIAD1	0	0.086246	1.39572	1.36844	1.60288	0.889641	1.13546	0.731163	1.31597	1.36156	Endocytosis
RAB18	0	-0.21372	1.0836	0.684084	1.23096	0.675107	0.949551	0.589211	1.43085	1.38852	Endocytosis
MYO6	0	0.477839	1.53842	0.823551	1.86639	1.00145	1.96086	0.9576	1.2306	1.10737	Endocytosis
HAX1	0	-0.20327	0.596152	0.501327	0.510442	0.087288	0.500799	0.059865	0.963767	0.885566	Endocytosis
