## Supplemental Dataset 5 for "Distinct proteostasis states drive pharmacologic chaperone susceptibility for Cystic Fibrosis Transmembrane Conductance Regulator misfolding mutants"

### Sheet: Sheet1
TMT Label	Run 1	Run 2	Run 3	Run 4	Run 5	Run 6	Run 7	Run 8	Run 9	Run 10
126	tdTomato	td-Tomato	TD-tomato	TD-tomato	TD-tomato	td-tomato	td-Tomato	L206W-VX809	tdTomato + DMSO	tdTomato + DMSO
127N	WT-DMSO	WT-DMSO	WT-DMSO	WT-DMSO	WT-DMSO	WT-DMSO	WT-DMSO	F508del-DMSO	tdTomato + DMSO 2	WT CFTR + VX809
127C	WT-VX809	WT-VX809	WT-VX809	WT-VX809	WT-VX809	P67L-DMSO	WT-VX809	F508del-VX809	WT CFTR + DMSO	WT CFTR + DMSO
128N	P67L-DMSO-1	P67L-DMSO-1	P67L-DMSO-1	P67L-DMSO-1	P67L-DMSO	P67L-VX809	P67L-DMSO	tdTomato	L206W CFTR + DMSO	L206W CFTR + VX-809
128C	P67L-VX809-1	P67L-VX809-1	P67L-VX809-1	P67L-VX809-1	P67L-VX809	*	P67L-VX809	WT-DMSO	L206W CFTR + VX-809	L206W CFTR + DMSO
129N	F508del-DMSO-1	F508del-DMSO-1	F508del-DMSO-1	F508del-DMSO-1	F508del-DMSO	*	F508del-DMSO	WT-VX809	L206W CFTR + DMSO 2	G85E CFTR + VX-809
129C	F508del-VX809-1	F508del-VX809-1	F508del-VX809-1	F508del-VX809-1	F508del-VX809	*	F508del-VX809	P67L-DMSO	L206W CFTR + VX-809 2	G85E CFTR + DMSO
130N	P67L-DMSO-2	P67L-DMSO-2	P67L-DMSO-2	P67L-DMSO-2	L206W-DMSO	L206W-DMSO	L206W-DMSO	P67L-VX809	*	G85E CFTR + VX-809 2
130C	P67L-VX809-2	P67L-VX809-2	P67L-VX809-2	P67L-VX809-2	L206W-VX809	L206W-VX809	L206W-VX809	G85E-DMSO	*	G85E CFTR + DMSO 2
131N	F508del-DMSO-2	F508del-DMSO-2	F508del-DMSO-2	F508del-DMSO-2	G85E-DMSO	L206W-VX661	G85E-DMSO	G85E-VX809	G85E CFTR + DMSO	G85E CFTR + VX-809 3
131C	F508del-VX809-2	F508del-VX809-2	F508del-VX809-2	F508del-VX809-2	G85E-VX809	L206W-VX445	G85E-VX809	L206W-DMSO	G85ECFTR + VX-809 2	G85E CFTR + DMSO 3
	* = not used
